# Evolutionary insights into PtdIns3*P* signaling through FYVE and PHOX effector proteins from the moss *Physcomitrella patens*

**DOI:** 10.1101/765594

**Authors:** Patricia Agudelo-Romero, Ana Margarida Fortes, Trinidad Suárez, Hernán Ramiro Lascano, Laura Saavedra

## Abstract

Phosphatidylinositol 3-phosphate (PtdIns3*P*) is one of the five different phosphoinositides (PPIs) species in plant cells, which regulate several aspects of plant growth and development, as well as responses to biotic and abiotic stresses. The mechanistic insights underlying PtdIns3*P* mode of action, specifically through PtdIns3*P*-binding effectors such as FYVE and PHOX proteins have been partially explored in plants with main focus on *Arabidopsis thaliana.* Additionally, they have been underexplored in other plant organisms such as bryophytes, the earliest diverging group of terrestrial flora.

In this study, we searched for genes coding for FYVE and PHOX domains containing sequences from different photosynthetic organisms in order to gather evolutionary insights on these PPI binding domains, followed by an *in silico* characterization of the *FYVE* and *PHOX* gene family in the moss *Physcomitrella patens*. Phylogenetic analysis showed that PpFYVE proteins can be grouped in 7 subclasses, with an additional subclass whose FYVE domain was lost during evolution to higher plants. On the other hand, PpPHOX proteins are classified into 5 subclasses. Expression analyses based on RNAseq data together with the analysis of *cis*-acting regulatory elements and transcription factor binding sites in promoter regions suggest the importance of these proteins in regulating stress responses but mainly developmental processes in *P. patens*. The results provide valuable information and robust candidate genes for future functional analysis aiming to further explore the role of this signaling pathway mainly during growth and development of tip growing cells and during the transition from 2D to 3D growth, which could provide ancestral regulatory players undertaken during plant evolution.
