## Supplementary material for "Evolutionary insights into PtdIns3*P* signaling through FYVE and PHOX effector proteins from the moss *Physcomitrella patens*": Table S1- FYVE and PHOX genes.xlsx

### Sheet: Title page
Evolutionary insights into PtdIns3P signaling through FYVE and PHOX effector proteins from the moss Physcomitrella patens.
Patricia Agudelo-Romero1,2, Ana Margarida Fortes3, Trinidad Suárez4,5, Hernán Ramiro Lascano6 and Laura Saavedra7*
1The UWA Institute of Agriculture, The University of Western Australia, M082 Perth, 6009, Australia and the ARC Centre of Excellence in Plant Energy Biology, The University of Western Australia, M316 Perth, Perth, 6009, Australia.
2Current address: Telethon Kids Institute, University of Western Australia, Nedlands, WA, Australia.
3Universidade de Lisboa, Faculdade de Ciências, BioISI - Biosystems & Integrative Sciences Institute, Campo Grande, 1749-016, Lisboa, Portugal.
4Universidad Nacional de Córdoba, Facultad de Ciencias Exactas, Físicas y Naturales, Cátedra de Fisiología Vegetal. Córdoba, Argentina.
5Current address: Universidad Nacional de Córdoba, Facultad de Ciencias Químicas, Centro de Investigaciones en Química Biológica de Córdoba. Córdoba, Argentina.
6Universidad Nacional de Córdoba, Facultad de Ciencias Exactas, Físicas y Naturales, Cátedra de Fisiología Vegetal, Córdoba, Argentina; CONICET-Instituto de Fisiología y Recursos Genéticos Vegetales, Centro de Investigaciones Agropecuarias, Instituto Nacional de Tecnología Agropecuaria. Córdoba, Argentina.
7Universidad Nacional de Córdoba, Facultad de Ciencias Exactas, Físicas y Naturales, Cátedra de Fisiología Vegetal, Córdoba, Argentina; CONICET-Universidad Nacional de Córdoba, Instituto de Investigaciones Biológicas y Tecnológicas (IIByT). Córdoba, Argentina.
*Correspondence:
Laura Saavedra, E-mail: laura.saavedra@conicet.gov.ar

### Sheet: FYVE and PHOX genes
	Chlorophytes		Charophytes	Bryophytes			Lycophytes	Angiosperms
	Chlamydomonas reinhardtii v5.5	Volvox carterii v2.1	Klebsormidium nitens v1.1	Marchantia polymorpha v3.1	Physcomitrella patens v3.3	Sphagnum fallax v0.5	Selaginella moellendorffii v1.0	Arabidopsis thaliana	Glycine Max Wm82.a2.v1	Vitis Vinifera	Oryza Sativa
FYVE domain proteins
Class I	-	Vocar.0006s0456	Kfl00651_0080	Mapoly0031s0140	Pp3c17_19810 (PpFAB1)	Sphfalx0008s0047	Smo144057	At3g14270 (AtFAB1)	Glyma.07G045600	VIT_01s0011g04790	LOC_Os08g34950
					Pp3c14_12410 (PpFAB2)			At4g33240 (AtFAB2)	Glyma.16G013500	VIT_09s0002g00380	LOC_Os03g28140
									Glyma.13G114800
									Glyma.17G045200
Class II	Cre16.g668550	Vocar.0023s0149	Kfl00009_0320	Mapoly0037s0060	Pp3c21_290 (PpFYVE2)	Sphfalx0030s0050	Smo175464	At3g43230 (AtFYVE2, CFS1)	Glyma.13G114700	VIT_11s0016g00400	LOC_Os02g13890
						Sphfalx0004s0312	Smo447803	At1g29800 (AtFYVE3)	Glyma.17G045300	VIT_19s0014g00860	LOC_Os06g35910
									Glyma.15G086900	VIT_10s0003g01800	LOC_Os07g17130
									Glyma.13G225400		LOC_Os07g42500
Class III	-	-	Kfl00368_0170	Mapoly0032s0118	Pp3c16_8350 (PpFYVE4)	Sphfalx0291s0006	Smo442739	At1g61690 (AtFYVE4)	Glyma.08G061700	VIT_00s0361g00100	LOC_Os03g46710
									Glyma.07G187500
Class IV	-	-	Kfl00187_0250	Mapoly0012s0177	Pp3c14_11260 (PpFYVE1)	Sphfalx0061s0071	Smo23867	At1g20110 (AtFYVE1)	Glyma.04G023100	VIT_18s0001g14750	LOC_Os06g50840
				Mapoly0053s0010		Sphfalx0102s0071			Glyma.17G259400		LOC_Os07g38580
						Sphfalx0012s0236			Glyma.06G023000
Class V	-	-	Kfl00164_0110	Mapoly0061s0061	Pp3c10_3890 (PpPRAF1)	Sphfalx0053s0070	Smo180358	At1G65920 (AtPRAF1)	Glyma.02G280400	VIT_13s0067g03380	LOC_Os01g72320
					Pp3c14_4760 (PpPRAF2)	Sphfalx0107s0023	Smo112120	At3g47660 (AtPRAF2)	Glyma.14G034200	VIT_06s0009g03550	LOC_Os05g31920
					Pp3c14_4640 (PpPRAF3)	Sphfalx0028s0046	Smo430894	At1g69710 (AtPRAF3)	Glyma.08G302000	VIT_01s0026g02170	LOC_Os01g50470
						Sphfalx0047s0124		At1G76950 (AtPRAF4)	Glyma.18G119000	VIT_17s0000g05980	LOC_Os05g46740
						Sphfalx0022s0198		At5g42140 (AtPRAF5)	Glyma.08G299200	VIT_05s0049g01140	LOC_Os04g58960
						Sphfalx0146s0050		At3g23270 (AtPRAF6)	Glyma.18G121800	VIT_18s0166g00210	LOC_Os01g73410
								At5g12350 (AtPRAF8)	Glyma.10G006300	VIT_04s0079g00290	LOC_Os05g01610
								At5G19420 (AtPRAF9)	Glyma.02G005300		LOC_Os02g45980
								At4G14368 (AtPRAF10)	Glyma.09G278400		LOC_Os04g49430
									Glyma.18G210400
									Glyma.20G165400
									Glyma.10G226900
									Glyma.02G084100
									Glyma.16G170500
									Glyma.11G168900
									Glyma.11G212300
									Glyma.18G044000
Class VI	-	-	Kfl00280_0110	Mapoly0086s0040	Pp3c18_11010 (PpFYVE5)	Sphfalx0041s0127	Smo440808	-	Glyma.13G116000	VIT_07s0130g00470	LOC_Os07g42640
									Glyma.17G043800
Class VII	-	-	Kfl00141_0225	-	Pp3c6_26100 (PpALFY1)	Sphfalx0000s0693	-	-	-	-	-
					Pp3c5_2890 (PpALFY2)	Sphfalx0114s0042
					Pp3c16_11700 (PpALFY3)
					Pp3c6_5700 (PpALFY4)
Total proteins	1	2	7	7	13	16	9	15	32	15	19
PHOX domain proteins
Class I	Cre10.g462300	Vocar.0029s0047	kfl00109_0220	Mapoly0051s0019	Pp3c4_27410 (PpSNX1)	Sphfalx0082s0007	Smo85759	AT5G06140 (AtSNX1)	Glyma.02G231800	VIT_08s0007g02960	LOC_Os01g64280
	Cre02.g095102	Vocar.0027s0167	kfl00036_0250	Mapoly0027s0118	Pp3c2_34810 (PpSNX2)	Sphfalx0078s0098	Smo78534	AT5G58440 (AtSNX2a)	Glyma.14G199000	VIT_13s0067g01990	LOC_Os05g27920
	Cre07.g326450	Vocar.0005s0389				Sphfalx0100s0042		AT5G07120 (AtSNX2b)	Glyma.02G261500	VIT_06s0004g07430	LOC_Os01g61150
		Vocar.0002s0095				Sphfalx0040s0116			Glyma.14G056000		LOC_Os05g39680
									Glyma.02G201400
									Glyma.10G075200
Class II	Cre11.g467681	Vocar.0009s0378	kfl00150_0090	Mapoly0035s0138	Pp3c1_14920 (PpPX1)	Sphfalx0064s0101	Smo10732	AT4G32160 (AtPX1/EREL1)	Glyma.06G067100	VIT_04s0008g05630	LOC_Os06g43560
					Pp3c2_21590 (PpPX2)	Sphfalx0197s0033		AT3G15920 (AtPX2/EREX)	Glyma.13G366600	VIT_09s0002g07300
								AT2G25350 (AtPX3/EREL2)	Glyma.04G065700
Class III	-	-	kfl00022_0390	Mapoly0023s0026	Pp3c26_1280 (PpSNX5)	Sphfalx0205s0004	Smo74498	AT3G48195, AtSNX5	Glyma.04G184600	VIT_17s0000g08610	LOC_Os01g36870
									Glyma.06G181100
Class IV	Cre02.g088450	-	kfl00141_0010	Mapoly0039s0032	Pp3c17_21440 (PpSNX4a)	Sphfalx0015s0254	Smo413327	AT2G15900 (AtSNX4)	Glyma.07G208600	VIT_03s0063g01390	LOC_Os05g50660
					Pp3c14_16910 (PpSNX4b)	Sphfalx0005s0152		AT1G15240 (AtSNX3)	Glyma.08G205400		LOC_Os11g06040
					Pp3c2_2780 (PpSNX4c)				Glyma.20G008800
					Pp3c10_18970 (PpSNX4d)				Glyma.02G136800
									Glyma.07G004800
Class V	-	-	-	-	-	-	-	AT3G16785 AtPLDZ1		VIT_ 05s0077g01830	LOC_ Os05g29050
								AT3G05630 AtPLDZ2			LOC_ Os01g20860
Total proteins	5	5	5	9	9	5	5	11	16	8	10
