## Supplementary material for "Evolutionary insights into PtdIns3*P* signaling through FYVE and PHOX effector proteins from the moss *Physcomitrella patens*": Table S4 - Pfam scan PLDs.xlsx

### Sheet: Title page
Evolutionary insights into PtdIns3P signaling through FYVE and PHOX effector proteins from the moss Physcomitrella patens.
Patricia Agudelo-Romero1,2, Ana Margarida Fortes3, Trinidad Suárez4,5, Hernán Ramiro Lascano6 and Laura Saavedra7*
1The UWA Institute of Agriculture, The University of Western Australia, M082 Perth, 6009, Australia and the ARC Centre of Excellence in Plant Energy Biology, The University of Western Australia, M316 Perth, Perth, 6009, Australia.
2Current address: Telethon Kids Institute, University of Western Australia, Nedlands, WA, Australia.
3Universidade de Lisboa, Faculdade de Ciências, BioISI - Biosystems & Integrative Sciences Institute, Campo Grande, 1749-016, Lisboa, Portugal.
4Universidad Nacional de Córdoba, Facultad de Ciencias Exactas, Físicas y Naturales, Cátedra de Fisiología Vegetal. Córdoba, Argentina.
5Current address: Universidad Nacional de Córdoba, Facultad de Ciencias Químicas, Centro de Investigaciones en Química Biológica de Córdoba. Córdoba, Argentina.
6Universidad Nacional de Córdoba, Facultad de Ciencias Exactas, Físicas y Naturales, Cátedra de Fisiología Vegetal, Córdoba, Argentina; CONICET-Instituto de Fisiología y Recursos Genéticos Vegetales, Centro de Investigaciones Agropecuarias, Instituto Nacional de Tecnología Agropecuaria. Córdoba, Argentina.
7Universidad Nacional de Córdoba, Facultad de Ciencias Exactas, Físicas y Naturales, Cátedra de Fisiología Vegetal, Córdoba, Argentina; CONICET-Universidad Nacional de Córdoba, Instituto de Investigaciones Biológicas y Tecnológicas (IIByT). Córdoba, Argentina.
*Correspondence:
Laura Saavedra, E-mail: laura.saavedra@conicet.gov.ar

### Sheet: Pfam scan PLDs
Results from Pfam_scan.pl for different PLDs
Protein name	Start	End	Pfam	Domain	E-value	Significance
AT3G16785.1-AtPLDZ1	56	104	PF00787	PX	0.0016	0
	231	340	PF00169	PH	0.00088	0
	477	504	PF00614	PLDc, Phospholipase D Active site motif	5e-10	1
	766	939	PF13091	PLDc_2, PLD-like domain	1e-08	1
AT3G05630.1-AtPLDZ2	49	205	PF00787	PX	0.15	0
	233	340	PF00169	PH	0.00055	0
	472	499	PF00614	PLDc, Phospholipase D Active site motif	3.8e-09	1
	720	894	PF13091	PLDc_2, PLD-like domain	3.7e-10	1
Pp3c13_3440V3.1- PpPLDZ1	261	290	PF00787	PX	7.8	0
	328	422	PF00169	PH	2.7e-05	0
	559	586	PF00614	PLDc, Phospholipase D Active site motif	3.7e-10	1
	872	1044	PF13091	PLDc_2, PLD-like domain	1.7e-10	1
	1157	1153	PF12357	PLD_C Phospholipase D C terminal	0.23	0
Pp3c12_3620V3.1- PpPLDZ2	229	260	PF00787	PX	0.4	0
	291	369	PF00169	PH	0.04	0
	532	559	PF00614	PLDc, Phospholipase D Active site motif	1.1e-09	1
	865	1028	PF13091	PLDc_2, PLD-like domain	5.3e-07	1
HsPLD1- NP_002653	83	208	PF00787	PX	1.6e-22	1
	222	327	PF00169	PH	5.5e-08	1
	459	486	PF00614	PLDc, Phospholipase D Active site motif	8.6e-08	1
	767	936	PF13091	PLDc_2, PLD-like domain	3e-09	1
HsPLD2-NP_002654	65	192	PF00787	PX	4e-30	1
	206	309	PF00169	PH	0.0045	0
	438	464	PF00614	PLDc, Phospholipase D Active site motif	2.3e-06	1
	627	795	PF13091	PLDc_2, PLD-like domain	4e-09	1
