## Supplementary material for "Evolutionary insights into PtdIns3*P* signaling through FYVE and PHOX effector proteins from the moss *Physcomitrella patens*": Table S5_Promoter motif analysis .xlsx

### Sheet: Sheet1
Evolutionary insights into PtdIns3P signaling through FYVE and PHOX effector proteins from the moss Physcomitrella patens.
Patricia Agudelo-Romero1,2, Ana Margarida Fortes3, Trinidad Suárez4,5, Hernán Ramiro Lascano6 and Laura Saavedra7*
1The UWA Institute of Agriculture, The University of Western Australia, M082 Perth, 6009, Australia and the ARC Centre of Excellence in Plant Energy Biology, The University of Western Australia, M316 Perth, Perth, 6009, Australia.
2Current address: Telethon Kids Institute, University of Western Australia, Nedlands, WA, Australia.
3Universidade de Lisboa, Faculdade de Ciências, BioISI - Biosystems & Integrative Sciences Institute, Campo Grande, 1749-016, Lisboa, Portugal.
4Universidad Nacional de Córdoba, Facultad de Ciencias Exactas, Físicas y Naturales, Cátedra de Fisiología Vegetal. Córdoba, Argentina.
5Current address: Universidad Nacional de Córdoba, Facultad de Ciencias Químicas, Centro de Investigaciones en Química Biológica de Córdoba. Córdoba, Argentina.
6Universidad Nacional de Córdoba, Facultad de Ciencias Exactas, Físicas y Naturales, Cátedra de Fisiología Vegetal, Córdoba, Argentina; CONICET-Instituto de Fisiología y Recursos Genéticos Vegetales, Centro de Investigaciones Agropecuarias, Instituto Nacional de Tecnología Agropecuaria. Córdoba, Argentina.
7Universidad Nacional de Córdoba, Facultad de Ciencias Exactas, Físicas y Naturales, Cátedra de Fisiología Vegetal, Córdoba, Argentina; CONICET-Universidad Nacional de Córdoba, Instituto de Investigaciones Biológicas y Tecnológicas (IIByT). Córdoba, Argentina.
*Correspondence:
Laura Saavedra, E-mail: laura.saavedra@conicet.gov.ar

### Sheet: FYVE promoter analysis
Pp3c17_19810	Pp3c14_12410	Pp3c21_290	Pp3c16_8350	Pp3c14_11260	Pp3c10_3890	Pp3c14_4760	Pp3c14_4640	Pp3c18_11010	Pp3c6_26100	Pp3c5_2890	Pp3c16_11700	Pp3c6_5700
PpFAB1	PpFAB2	PpFYVE2	PpFYVE4	PpFYVE1	PpPRAF1	PpPRAF2	PpPRAF3	PpFYVE5	PpALFY1	PpALFY2	PpALFY3	PpALFY4
+ A-box	+ ABRE	+ AE-box	+ AACA_motif	+ A-box	+ 3-AF1 binding site	+ ABRE	+ AAGAA-motif	+ A-box	+ ARE	+ ABRE	+ ABRE	+ A-box
+ ABRE	+ ARE	+ ARE	+ AAGAA-motif	+ ABRE	+ A-box	+ AC-I	+ ABRE	+ ABRE	+ Box II	+ AE-box	+ Box 4	+ AAGAA-motif
+ ARE	+ CAAT-box	+ Box 4	+ ABRE	+ ARE	+ AAGAA-motif	+ AC-II	+ AE-box	+ AE-box	+ Box II -like sequence	+ AuxRR-core	+ CAAT-box	+ Box 4
+ AT-rich sequence	+ CARE	+ CAAT-box	+ ARE	+ CAAT-box	+ ABRE	+ AE-box	+ ARE	+ ARE	+ CAAT-box	+ CAAT-box	+ CCAAT-box	+ CAAT-box
+ CAAT-box	+ CAT-box	+ CGTCA-motif	+ ATC-motif	+ CCGTCC-box	+ ARE	+ ARE	+ AT-rich element	+ Box 4	+ CAT-box	+ CAT-box	+ CGTCA-motif	+ CCAAT-box
+ CARE	+ CGTCA-motif	+ GARE-motif	+ CAAT-box	+ CGTCA-motif	+ ATCT-motif	+ Box II	+ Box III	+ CAAT-box	+ CCAAT-box	+ CGTCA-motif	+ ERE	+ CCGTCC-box
+ CAT-box	+ ERE	+ GATA-motif	+ CGTCA-motif	+ DRE	+ CAAT-box	+ CAAT-box	+ CAAT-box	+ CAT-box	+ CGTCA-motif	+ ERE	+ G-box	+ CGTCA-motif
+ CCGTCC motif	+ G-Box	+ I-box	+ G-Box	+ G-box	+ CAT-box	+ CCAAT-box	+ CAT-box	+ CCAAT-box	+ ERE	+ G-box	+ GARE-motif	+ GATA-motif
+ CGTCA-motif	+ GC-motif	+ MYB	+ GARE-motif	+ I-box	+ CCAAT-box	+ CGTCA-motif	+ CGTCA-motif	+ CCGTCC-box	+ G-box	+ LTR	+ I-box	+ MBS
+ G-Box	+ LTR	+ MYC	+ GC-repeat	+ MBS	+ CCGTCC-box	+ DRE1	+ G-Box	+ G-Box	+ GC-motif	+ MBS	+ LTR	+ MRE
+ MYB	+ MYB	+ TATA-box	+ GT1-motif	+ MRE	+ CGTCA-motif	+ E2Fb	+ GC-motif	+ L-box	+ GT1-motif	+ MYC	+ MBS	+ MYB
+ MYC	+ MYC	+ TC-rich repeats	+ MBS	+ MYB	+ E2Fb	+ G-box	+ HD-Zip 1	+ LTR	+ MYB	+ MYB	+ MYB	+ MYC
+ STRE	+ O2-site	+ TCA-element	+ MYB	+ P-box	+ G-Box	+ GARE-motif	+ LTR	+ MBS	+ MBS	+ TATA-box	+ MYB recognition site	+ TATA-box
+ TATA-box	+ TATA-box	+ TCT-motif	+ MYC	+ TATA-box	+ GATA-motif	+ GC-motif	+ MBS	+ MYC	+ MNF1	+ TCA-element	+ MYC	+ TCA-element
+ TCT-motif	+ TATC-box	+ TGACG-motif	+ O2-site	+ TCA-element	+ GT1-motif	+ GT1-motif	+ MYB	+ MYB	+ Pc-CMA2c	+ TCCC-motif	+ Myb	+ TGACG-motif
+ TGA-element	+ TCA-element	+ Unnamed__4	+ TATA-box	+ TGA-element	+ LTR	+ L-box	+ MYC	+ O2-site	+ SKn-1_motif	+ TGA-element	+ Myb-binding site	+ circadian
+ TGACG-motif	+ TCCC-motif	+ Unnamed__6	+ TATC-box	+ TGACG-motif	+ MBS	+ LTR	+ O2-site	+ TATA-box	+ Sp1	+ TGACG-motif	+ O2-site
+ Unnamed__1	+ TGA-element	+ W box	+ TCA-element	+ Unnamed__1	+ MYB	+ MBS	+ P-box	+ TCCC-motif	+ TA-rich region	+ Unnamed__1	+ P-box
+ Unnamed__4	+ TGACG-motif		+ TCCC-motif	+ Unnamed__2	+ MYC	+ MYB	+ RY-element	+ TCT-motif	+ TATA-box	+ Unnamed__2	+ RY-element
+ WRE3	+ Unnamed__1		+ TGACG-motif	+ Unnamed__4	+ O2-site	+ MYC	+ Sp1	+ TGA-element	+ TGA-element	+ Unnamed__4	+ TATA-box
+ as-1	+ Unnamed__2		+ Unnamed__1	+ circadian	+ OCT	+ O2-site	+ TATA-box	+ Unnamed__1	+ TGACG-motif		+ TCCC-motif
	+ Unnamed__4		+ Unnamed__10	+ WRE3	+ TATA-box	+ OCT	+ TCA-element	+ Unnamed__4	+ Unnamed__1		+ TCT-motif
			+ Unnamed__12		+ TC-rich repeats	+ P-box	+ TCT-motif		+ Unnamed__2		+ TGACG-motif
			+ Unnamed__14		+ TGA-element	+ TATA-box	+ TGA-element		+ Unnamed__4		+ Unnamed__1
			+ Unnamed__4		+ TGACG-motif	+ TCA-element	+ TGACG-motif				+ Unnamed__4
			+ Unnamed__8		+ Unnamed__1	+ TGACG-motif	+ Unnamed__1				+ WRE3
					+ Unnamed__4	+ Unnamed__1	+ Unnamed__4				+ as-1
					+ circadian	+ Unnamed__2	+ WRE3
						+ Unnamed__4
						+ W box
						+ circadian

### Sheet: PX promoter analysis
Pp3c4_27410V3.1	Pp3c2_34810V3.1	Pp3c17_21440V3.1	Pp3c14_16910V3.1	Pp3c2_2780V3.1	Pp3c10_18970V3.1	Pp3c26_1280V3.1	Pp3c1_14920V3.1	Pp3c2_21590V3.1
PpSNX1	PpSNX2	PpSNX4a	PpSNX4b	PpSNX4c	PpSNX4d	PpSNX5	PpPX1	PpPX2
+ AT1-motif	+ A-box	+ AT-rich sequence	+ ARE	+ ABRE	+ A-box	+ ABRE	+ AAGAA-motif
+ CAAT-box	+ AACA_motif	+ ATCT-motif	+ Box 4	+ AP-1	+ ABRE	+ ARE	+ ACE	+ AAGAA-motif
+ CCAAT-box	+ ABRE	+ Box 4	+ CAAT-box	+ ARE	+ CAAT-box	+ Box 4	+ ARE	+ ABRE
+ CGTCA-motif	+ Box 4	+ CAAT-box	+ CARE	+ ATCT-motif	+ CCGTCC-box	+ CAAT-box	+ ABRE	+ AC-I
+ GARE-motif	+ CAAT-box	+ CGTCA-motif	+ CGTCA-motif	+ CAAT-box	+ ERE	+ CGTCA-motif	+ AT-rich sequence	+ Box 4
+ GCN4_motif	+ CCAAT-box	+ G-box	+ ERE	+ CAT-box	+ G-Box	+ G-box	+ CAAT-box	+ CAAT-box
+ I-box	+ CCGTCC-box	+ GATT-motif	+ F-box	+ CCAAT-box	+ GT1-motif	+ GARE-motif	+ CAT-box	+ CGTCA-motif
+ LTR	+ CGTCA-motif	+ GT1-motif	+ G-box	+ CGTCA-motif	+ LAMP-element	+ GT1-motif	+ G-box	+ CTAG-motif
+ MRE	+ G-box	+ I-box	+ GC-motif	+ DRE1	+ MBS	+ LAMP-element	+ GA-motif	+ ERE
+ MYB	+ GARE-motif	+ LTR	+ I-box	+ G-Box	+ MRE	+ O2-site	+ GATA-motif	+ G-Box
+ MYC	+ GT1-motif	+ MBS	+ MYB	+ GT1-motif	+ MYB	+ STRE	+ GC-motif	+ GCN4_motif
+ STRE	+ Gap-box	+ MYB	+ MYC	+ LTR	+ MYC	+ TATA-box	+ MBS	+ MYB
+ TATA-box	+ MBS	+ MYC	+ Sp1	+ MBS	+ STRE	+ TCA-element	+ MYB	+ MYC
+ TC-rich repeats	+ MYB	+ MRE	+ TATA-box	+ MRE	+ TATA-box	+ TGACG-motif	+ MYC	+ STRE
+ TCCC-motif	+ MYC	+ Sp1	+ TCA-element	+ MYB	+ TCA-element	+ Unnamed__1	+ STRE	+ TATA-box
+ TGACG-motif	+ O2-site	+ TATA-box	+ TCT-motif	+ MYC	+ TCT-motif	+ Unnamed__4	+ TATA-box	+ TCA
+ Unnamed__1	+ OCT	+ TC-rich repeats	+ TGACG-motif	+ O2-site	+ TGA-element		+ TC-rich repeats	+ TGACG-motif
+ Unnamed__4	+ STRE	+ TCA-element	+ Unnamed__4	+ STRE	+ Unnamed__1		+ TCA	+ Unnamed__1
+ W box	+ TATA-box	+ TCT-motif	+ W box	+ TATA-box	+ Unnamed__10		+ TCCC-motif	+ Unnamed__4
+ circadian	+ TC-rich repeats	+ TGA-element	+ WRE3	+ TATC-box	+ Unnamed__12		+ TGA-element	+ Unnamed__6
	+ TGA-element	+ TGACG-motif		+ TCCC-motif	+ Unnamed__14		+ Unnamed__1	+ WUN-motif
	+ TGACG-motif	+ Unnamed__1		+ TGA-element	+ Unnamed__4		+ Unnamed__2
	+ Unnamed__1	+ Unnamed__4		+ TGACG-motif	+ Unnamed__8		+ Unnamed__4
	+ Unnamed__4	+ WRE3		+ Unnamed__1	+ WRE3		+ WRE3
	+ box S			+ Unnamed__4	+ chs-CMA2b		+ WUN-motif
	+ WRE3

### Sheet: Motif functions
Motifs	Functions
MBSII	MYB binding site involved in flavonoid biosynthetic genes regulation
as-2-box	involved in shoot-specific expression and light responsiveness
RY-element	cis-acting regulatory element involved in seed-specific regulation
MRE	MYB binding site involved in light responsiveness
3-AF1 binding site	light responsive element
4cl-CMA2b	light
AACA_motif	involved in endosperm-specific negative expression
ABRE	cis-acting element involved in the abscisic acid responsiveness
ACE	light
AE-box	light
ARE	cis-acting regulatory element essential for the anaerobic induction
ATCC-motif	part of a conserved DNA module involved in light responsiveness
AT-rich sequence	element for maximal elicitor-mediated activation (2copies)
AuxRR-core	cis-acting regulatory element involved in auxin responsiveness
Box 4	light
Box I	light
Box-W1	fungal elicitor responsive element
CAAT-box	common cis-acting element in promoter and enhancer regions
CAT-box	cis-acting regulatory element related to meristem expression
CATT-motif	part of a light responsive element
CCAAT-box	MYBHv1 binding site
CCGTCC-box	cis-acting regulatory element related to meristem specific activation
CGTCA-motif	cis-acting regulatory element involved in the MeJA-responsiveness
circadian	circadian control
dOCT	cis-acting regulatory element related to meristem specific activation
EIRE	elicitor-responsive element
ELI-box3	elicitor-responsive element
ERE	ethylene
GAG-motif	part of a light responsive element
GA-motif	light
GARE-motif	gibberellin-responsive element
GATA	light
G-Box	cis-acting regulatory element involved in light responsiveness
GC-motif	enhancer-like element involved in anoxic specific inducibility
GCN4_motif	cis-regulatory element involved in endosperm expression
GT1-motif	light responsive element
HSE	cis-acting element involved in heat stress responsiveness
I-box	light
LAMP-element	light
LTR	cis-acting element involved in low-temperature responsiveness
MBS	MYB binding site involved in drought-inducibility
MNF1	light
MRE	MYB binding site involved in light responsiveness
O2-site	cis-acting regulatory element involved in zein metabolism regulation
P-box	giberellin
Pc-CMA2a	part of a light responsive element
Pc-CMA2c	part of a light responsive element
Skn-1_motif	cis-acting regulatory element required for endosperm expression
Sp1	light responsive element
TATC-box	cis-acting element involved in gibberellin-responsiveness
TCA-element	cis-acting element involved in salicylic acid responsiveness
TCCC-motif	part of a light responsive element
TC-rich repeats	cis-acting element involved in defense and stress responsiveness
TGACG-motif	cis-acting regulatory element involved in the MeJA-responsiveness
TGA-element	auxin-responsive element
w box	nothing mentioned see artciles
