## Supplementary material for "Evolutionary insights into PtdIns3*P* signaling through FYVE and PHOX effector proteins from the moss *Physcomitrella patens*": Table S10_RNA seq data used in this study.xlsx

### Sheet: Title page
Evolutionary insights into PtdIns3P signaling through FYVE and PHOX effector proteins from the moss Physcomitrella patens.
Patricia Agudelo-Romero1,2, Ana Margarida Fortes3, Trinidad Suárez4,5, Hernán Ramiro Lascano6 and Laura Saavedra7*
1The UWA Institute of Agriculture, The University of Western Australia, M082 Perth, 6009, Australia and the ARC Centre of Excellence in Plant Energy Biology, The University of Western Australia, M316 Perth, Perth, 6009, Australia.
2Current address: Telethon Kids Institute, University of Western Australia, Nedlands, WA, Australia.
3Universidade de Lisboa, Faculdade de Ciências, BioISI - Biosystems & Integrative Sciences Institute, Campo Grande, 1749-016, Lisboa, Portugal.
4Universidad Nacional de Córdoba, Facultad de Ciencias Exactas, Físicas y Naturales, Cátedra de Fisiología Vegetal. Córdoba, Argentina.
5Current address: Universidad Nacional de Córdoba, Facultad de Ciencias Químicas, Centro de Investigaciones en Química Biológica de Córdoba. Córdoba, Argentina.
6Universidad Nacional de Córdoba, Facultad de Ciencias Exactas, Físicas y Naturales, Cátedra de Fisiología Vegetal, Córdoba, Argentina; CONICET-Instituto de Fisiología y Recursos Genéticos Vegetales, Centro de Investigaciones Agropecuarias, Instituto Nacional de Tecnología Agropecuaria. Córdoba, Argentina.
7Universidad Nacional de Córdoba, Facultad de Ciencias Exactas, Físicas y Naturales, Cátedra de Fisiología Vegetal, Córdoba, Argentina; CONICET-Universidad Nacional de Córdoba, Instituto de Investigaciones Biológicas y Tecnológicas (IIByT). Córdoba, Argentina.
*Correspondence:
Laura Saavedra, E-mail: laura.saavedra@conicet.gov.ar

### Sheet: Sheet2
Bioproject list of the transcriptomic studies in Physcomitrella patens surveyed on the SRA and GEO databases from the NCBI website.
BioProject / GEO	Sample	Treatment	Reference
PRJNA294412 GEO: GSE72583	SRR2225597	KO_Man	Stevenson SR., et al (2016)
	SRR2225596	KO_DH
	SRR2225595	KO_ABA
	SRR2225594	KO_C
	SRR2225593	WT_Man
	SRR2225592	WT_DH
	SRR2225591	WT_ABA
	SRR2225590	WT_C
PRJNA266515	SRR1685734	Untreated Physcomitrella patens
	SRR1707633	Protenemata tissues treated with ABA for 0.5 hour
	SRR1707632	Protenemata tissues treated with ABA for 4.0 hours
	SRR1707631	Protenemata tissues treated with cold (4 °C) for 0.5 hour
	SRR1707630	Protenemata tissues treated with cold (4 °C) for 4.0 hours
	SRR1707410	Protenemata tissues treated with Drought for 0.5 hour
	SRR1707403	Protenemata tissues treated with Drought for 4.0 hours
	SRR1705624	Protenemata tissues treated with salt for 0.5 hour
	SRR1707400	Protenemata tissues treated with salt for 4.0 hours
PRJNA153001 GEO: GSE36117	SRR414991	Protoplast reprogramming_0h	Xiao L., et al (2012)
	SRR414992	Protoplast reprogramming_24h
	SRR414993	Protoplast reprogramming_48h
	SRR414994	Protoplast reprogramming_72h
PRJNA149079 GEO: GSE33279	SRR361462	Chloronema	Xiao L., et al (2011)
	SRR361461	Caulonema
	SRR361460	Developmental stage: 30d
	SRR361459	Developmental stage: 24d
	SRR361458	Developmental stage: 14d
	SRR361457	Developmental stage: 3d
PRJNA153109 GEO: GSE36274	SRR435295	wild-type protonema, dark-grown, time 0 control	Chen YR et al., (2012)
	SRR435296	wild-type protonema, 1 hr red light
	SRR435297	pubs hy2 protonema, dark-grown, time 0 control
	SRR435298	pubs hy2 protonema, 1 hr red light
PRJNA265205	SRR1553300	Physcomitrella whole plant rep1	Frank MH. , et al 2015
	SRR1553305	Physcomitrella whole plant rep2
	SRR1701048	Physcomitrella Protonemal Tip-1
	SRR1701050	Physcomitrella Protonemal Tip-2
	SRR1701051	Physcomitrella Protonemal Tip-3
	SRR1701052	Physcomitrella Bud-1
	SRR1701053	Physcomitrella Bud-2
	SRR1701054	Physcomitrella Bud-3
	SRR1553307	Phycomitrella gametophore apical cell rep1
	SRR1553311	Phycomitrella gametophore apical cell rep2
	SRR1553313	Physcomitrella young sporophyte rep1
	SRR1553314	Physcomitrella young sporophyte rep2
